# SC-Framework: A robust and FAIR semi-interactive environment for single-cell resolution datasets

**DOI:** 10.1101/2025.11.11.687874

**Authors:** Hendrik Schultheis, Jan Detleffsen, René Wiegandt, Mette Bentsen, Yousef Alayoubi, Guilherme Valente, Micha Frederick Keßler, Brenton Bruns, Dlnija Mirza, Angeline Usanayo, Jasmin Walter, Philipp Goymann, Moritz Hobein, Carsten Kuenne, Mario Looso

## Abstract

The accelerated development of single-cell technologies has profoundly impacted the field of biological research, facilitating unparalleled insights into cellular heterogeneity. However, this progress has also produced new computational challenges in the field of bioinformatics: single-cell datasets are increasingly high-dimensional, multimodal, and large-scale, while analysis workflows often remain fragmented, data type specific, ad hoc, and difficult to reproduce. The prevailing methodologies are dependent on a combination of public tools, which hinders the reproducibility of results, limits scalability, and complicates the efforts to establish benchmarks. The necessity for a higher-level, unified framework for single-cell data analysis is paramount to address these inherent limitations. Here, we introduce the SC-Framework, providing the integration of standardized data structures, declarative workflows and standardized computational backends in a containerized environment, enabling analysts to focus on biological interpretation rather than technical overhead. SC-Framework is available at GitHub (https://github.com/loosolab/SC-Framework).
