## Supplementary Tables for "SC-Framework: A robust and FAIR semi-interactive environment for single-cell resolution datasets"

### Sheet: Table 1 tool comparison
Name	Core Features	Downstream	GUI	Checkpoints	Input	Backend	supported techniques	multimodal	Category	Access	DOI	Maintained (DD-MM-YY)
SC-Framework	QC, Normalization, Batch, Embedding, Clustering	Ligand-Receptor, Velocity, Marker, Feature Set Enrichment, Annotation, Proportion, Pseudotime, CellxGene Deployment	Yes (for selected steps)	Yes	Matrix-files, AnnData, Seurat, SingleCellExperiment	Python, Jupyter, R	optimized for RNA, ATAC others e.g. Spatial, CITE possible too	No	Package+Pipeline	github, docker, Zenodo, online (BCU)?		Yes (0.12.0, 19-12-24)
miQC	QC	-	No	Yes (manual save needed)	SingleCellExperiment	R	RNA	No	Package	bioconductor	10.1371/journal.pcbi.1009290	No (1.7.1, 04-01-23)
Besca	QC, Normalization, Embedding, Clustering	Annotation, bulk Proportion estimate	No	No	Matrix-files	Python	RNA	No	Package+Pipeline	github	10.1093/nargab/lqab102	Yes (2.5.5, 10-10-24)
popsicleR	QC, Normalization, Embedding, Clustering	Marker, Annotation	No	Yes (manual save needed)	Matrix-files, Seurat	R, command-line	RNA	No	Package/Command-line	github	10.1016/j.jmb.2022.167560	Yes (1.0, 02-05-24)
GRACE	Pre-processing, QC, Normalization, Batch, Embedding, Clustering	Ligand-Receptor, Gene Set Enrichment, Annotation, Pseudotime	Yes	No	AnnData	R, shiny	RNA	No	Pipeline	github, docker, Zenodo, online (down)	10.1093/nargab/lqad050	No (1.1, 07-06-23)
IBRAP	QC, Normalization, Batch, Embedding, Clustering	Pseudotime, Ligand-Receptor, Gene set Enrichment, Annotation	Yes	No	Seurat	R, Shiny	RNA	No	Package+Pipeline	github	10.1093/bib/bbad061	No (1.0, 02-03-23)
SCALA	QC, Normalization, Embedding, Clustering	Marker, Annotation, Pseudotime, Ligand-Receptor, Gene Regulatory Network	Yes	No	RNA: Matrix-files, Seurat ATAC: Arrow-file (ArchR)	R, Shiny	RNA, ATAC	Yes	Pipeline	github, docker, online (limited)	10.1016/j.csbj.2023.10.032	No (16-11-23)
scGEAToolbox	QC, Normalization, Batch, Embedding, Clustering	Pseudotime, Gene Regulatory Network	Yes	Yes (manual save needed)	Matrix-files	Matlab	RNA, ATAC	No	Package	Matlab Add-on, github	10.1093/bioinformatics/btz830	Yes (25.3.1, 03-03-25)
Ursa	QC, Normalization, Batch, Embedding, Clustering	Marker, Annotation, Pseudotime, Ligand-Receptor	No	No	Matrix-files, CellRanger h5	R	RNA, ATAC, Immune, Spatial, Flow, CyTOF	Yes	Pipeline	github	10.1093/molbev/msad267	No (1.2.0, 08-11-23)
Scater	Pre-processing, QC, Normalization, Batch, Embedding	-	No	No	fastq	R	RNA	No	Package	Bioconductor	10.1093/bioinformatics/btw777	Yes (1.35.3, 03-03-25)
SingleCAnalyzer	Pre-processing, QC, Embedding, Clustering	Annotation, Pseudotime, Marker, Gene Set Enrichment	Yes (for selected steps)	No	fastq, HDF5, ENA ID	R, Python	RNA	No	Pipeline	online	10.3389/fbinf.2022.793309	Unknown (Website functional - 03-03-25)
SC1	QC, Normalization, Embedding, Clustering	Pseudotime, Marker, Gene Set Enrichment	Yes	No	Matrix-files, scDat	R, Shiny	RNA	No	Pipeline	online	10.1089/cmb.2021.0051	Unknown (Website functional - 04-03-25)
ICARUS v3	QC, Normalization, Batch, Embedding, Clustering	Marker, Gene Set Enrichment, Gene Regulatory Network, Pseudotime, Ligand-Receptor, GWAS, Annotation	Yes	Yes	Matrix-files, Anndata, Seurat	R, Shiny	RNA	No	Pipeline	online, docker, Zenodo	10.1093/bioinformatics/btae167	No (V3, 19-11-23)
ASAP	QC, Normalization, Batch, Embedding, Clustering	Marker, Gene Set Enrichment	Yes	Yes	Matrix-files	Ruby on Rails (web frontend), Tools misc. languages	RNA	No	Pipeline	online, github	10.1093/bioinformatics/btx337	Yes (16-10-24)
Panpipes	QC, Normalization, Batch, Embedding, Clustering	Marker, Annotation	No	No	AnnData, MuData, CellRanger h5, Matrix-files	Python	RNA, ATAC, Cite, scV(D)J	Yes	Pipeline	github, pip	10.1186/s13059-024-03322-7	Yes (1.1.0, 01-07-24)
Cellsnake	QC, Normalization, Embedding, Clustering	Marker, Gene Set Enrichment, Ligand-Receptor, Gene Regulatory Network, Microbiome	No	No	Matrix-files, CellRanger h5	Snakemake, Python, R	RNA	No	Pipeline+Package	Bioconda, PyPi, Docker, GitHub	10.1093/gigascience/giad091	No (0.2.0.12, 18-02-24)
Scbean	QC, Normalization, Batch, Embedding, Clustering	Marker, Pseudotime, Annotation	No	Yes (manual save needed)	AnnData, MuData	Python	RNA, ATAC, Spatial, Cite	Yes	Package	github, pip	10.1093/bioinformatics/btae053	No (0.5.2, 11-01-24
WASP	Preprocessing, QC, Normalization, Embedding, Clustering	Marker	Yes	No	Matrix-files, fastq	Snakemake, R, Shiny	RNA	No	Pipeline	conda, docker, github	10.1186/s12864-021-07469-6	No (1.0, 02-02-21)
Single Cell Toolkit (SCTK)	QC, Normalization, Batch, Embedding, Clustering	Annotation, Marker, Gene Set Enrichment, Pseudotime	Yes	No	Matrix-files, Seurat, SingleCellExperiment, Cellranger h5, AnnData	R, Shiny	RNA	No	Package	online, Biocondctor, github, docker	10.1016/j.patter.2023.100814	Yes (2.16.1, 13-02-25)
ScRNAPip	Preprocessing, QC, Normalization, Batch, Embedding, Clustering	Marker, Pseudotime, Copy Number Variation, Genomic Instability, Ligand-Receptor, Gene Set Enrichment	No	No	Matrix-files, fastq	R, Python	RNA	No	Pipeline	docker, github	10.1002/imt2.132	No (1.0.0, 07-09-23)
scFlow	QC, Embedding, Clustering	Annotation, Gene Set Enrichment, Proportion	No	No	Matrix-files	Nextflow, R	RNA	No	Pipeline, Package	Github, docker	10.1101/2021.08.16.456499	No (24-02-21)

### Sheet: Table 2 scRNA analysis stats
	SC Framework						Fabian et al.
Timepoint (days post fertilization)	Batch method	Assembled replicates	post QC cells	cluster	annotated cell types	sig. marker overlap (w/ Fabian et al.)	post QC cells	cluster	annotated cell types	sig. marker overlap (w/ SC-Framework)
1.5	uncorrected	1	3020	16	6	80.87%	2595	11	6	61.10%
2	uncorrected	1	7025	13	6	61.04%	4831	15	6	76.29%
3	Scanorama	3	6731	22	6	69.86%	6314	16	7	82.38%
5	Harmony	2	10946	22	6	87.87%	9742	14	5	78.27%
14	BBKNN	2	14520	20	12	83.88%	13400	21	6	61.82%
60	Scanorama	2	3108	16	12	68.65%	3180	16	4	85.34%
150	ComBat	3	6035	19	13	72.03%	6099	22	14	84.84%
all combined	uncorrected	-	51385	33	18	-	-	-	-	-

### Sheet: Table 3 integrated tools
Name	Origin	Community	Repository
Scanpy	Python	ScVerse Core	https://github.com/scverse/scanpy
pyDeSeq2	R	ScVerse Eco	https://github.com/owkin/PyDESeq2
LIANA+	R	ScVerse Eco	https://github.com/saezlab/liana-py
scFates	Python	ScVerse Eco	https://github.com/LouisFaure/scFates
scVelo	Python	ScVerse Eco	https://github.com/theislab/scvelo
AnnData	Python	ScVerse Core	https://github.com/scverse/anndata
scrublet	Python	-	https://github.com/swolock/scrublet
Episcanpy	Python	ScVerse Eco	https://github.com/colomemaria/epiScanpy
UROPA	R, Python	-	https://github.com/loosolab/UROPA
pybedtools	C, bash	-	https://github.com/daler/pybedtools
pygenometracks	Python	-	https://github.com/deeptools/pyGenomeTracks
peakqc	Python	ScVerse Eco	https://github.com/loosolab/PEAKQC
bbknn	Python	-	https://github.com/Teichlab/bbknn
harmonypy	R	-	https://github.com/slowkow/harmonypy
scanorama	Python	-	https://github.com/brianhie/scanorama
gseapy	R, Python	-	https://github.com/zqfang/GSEApy
scar	Python	-	https://github.com/Novartis/scar
scanpro	Python	ScVerse Eco	https://github.com/loosolab/scanpro
PILOT	Python	ScVerse Eco	https://github.com/CostaLab/PILOT
Palantir	Python	ScVerse Eco	https://github.com/dpeerlab/Palantir
AMULET	Python	-	https://github.com/UcarLab/AMULET
TOBIAS	Python	-	https://github.com/loosolab/TOBIAS
